# A virally encoded high resolution screen of cytomegalovirus host dependencies

**DOI:** 10.1101/2023.10.30.564793

**Authors:** Yaara Finkel, Aharon Nachshon, Einav Aharon, Tamar Arazi, Elena Simonovsky, Martina Dobesova, Avi Gluck, Tal Fisher, Richard J. Stanton, Michal Schwartz, Noam Stern-Ginossar

## Abstract

Genetic screens have transformed our ability to interrogate cellular factor requirements in infection, yet current approaches are limited in their sensitivity, biased towards early stages of infection and provide only simplistic phenotypic information which is often based on infected cell survival. Here, by engineering human cytomegalovirus to express sgRNA libraries directly from the viral genome, we developed a sensitive, versatile, viral centric approach that allows profiling of different stages along viral infection in a pooled format. Using this approach, which we termed VECOS (Virus Encoded CRISPR-based direct readOut Screening system), we identified hundreds of novel host dependency and restriction factors and quantified their direct effects on viral genome replication, viral particle secretion and infectiousness of secreted particles, providing a multi-dimensional perspective on viral-host interactions. These high resolution measurements reveal that perturbations that alter late stages in HCMV life cycle mostly regulate HCMV particle quality rather than quantity, defining correct virion assembly as a critical stage that is heavily reliant on viral-host interactions. Overall, VECOS facilitates systematic high resolution dissection of human proteins’ role along the infection cycle, providing a roadmap for in-depth dissection of host–herpesvirus interactions.
