## Supplementary table 4 for "A virally encoded high resolution screen of cytomegalovirus host dependencies"

### Sheet: Sheet1
Supplementary table 4
Primers and oligos used for cloning. Sequences are written from 5` to 3`
Oligo name	Sequence	Description
GW-sgRNA-F	GGGGACAAGTTTGTACAAAAAAGCAGGCTGAGGGCCTATTTCCCATGATTC	pDONR-sgRNA construction, amplification of pX330 sgRNA cassette
GW-sgRNA-R	GGGGACCACTTTGTACAAGAAAGCTGGGTAAAAAAGCACCGACTCGGTGC	pDONR-sgRNA construction, amplification of pX330 sgRNA cassette
Bpi-del-F	GGCTCAGTCGGAACACTGGGCCTTTCG	pDONR-sgRNA construction, removal of unnecessary BpiI site
Bpi-del-R	CGAAAGGCCCAGTGTTCCGACTGAGCC	pDONR-sgRNA construction, removal of unnecessary BpiI site
U6-del-F	AATTATGCATGCTGTCATGCTGTCAATTCGTAC	Cas9 expression construct, deletion of the U6-sgRNA cassette from lentiCRISPRv2
U6-del-R	GAATTGACAGCATGACAGCATGCAT	Cas9 expression construct, deletion of the U6-sgRNA cassette from lentiCRISPRv2
pDecko-GFP-RF-F	gagggcctatttcccatgattccttc	Construction of lentiCRISPRv2-2guides plasmid, step 1
pDecko-GFP-RF-R	ctcctttcaagacctagctagcggtctcaagatctagttacgccaagc	Construction of lentiCRISPRv2-2guides plasmid, step 1
Guide2-cloning-F	tacatcttgtggaaaggacgaaacaccg-[gRNA1]-gttttagagctagaaatagcaagttaaaataaggc	Construction of lentiCRISPRv2-2guides plasmid, step 2, and subsequent introduction of other sgRNA sequences
Guide2-cloning-R	cttgctatttctagctctaaaac-[gRNA2(rev complement)]-gggaaagagtggtctcatacagaacttataag	Construction of lentiCRISPRv2-2guides plasmid, step 2, and subsequent introduction of other sgRNA sequences
RRM2-F	ACACGACGCTCTTCCGATCTGAGGATGAGCCGCTGCTGAGAGAAAACC	Amplification of genomic region around Cas9 cut site
RRM2-R	GACGTGTGCTCTTCCGATCTACTCAAACTTTAAGTATGCTGGCACCACTTAC	Amplification of genomic region around Cas9 cut site
TRIP10-F	ACACGACGCTCTTCCGATCTCTCATCCAACCCCAGATTCAGCCAGCAACAG	Amplification of genomic region around Cas9 cut site
TRIP10-R	GACGTGTGCTCTTCCGATCTGGCCCGCCGCCCTTCTTGGAAGTGCTACAG	Amplification of genomic region around Cas9 cut site
B2M-F	TGCTGTCTCCATGTTTGATGTATCT	qRT-PCR of human genome
B2M-R	TCTCTGCTCCCCACCTCTAAGT	qRT-PCR of human genome
UL44-F	TGGGCGAGGACAACGAA	qRT-PCR of HCMV genome
UL44-R	TGAGGCTGGGAAGCTGACAT	qRT-PCR of HCMV genome
CRISPR_H_R01	CAAGCAGAAGACGGCATACGAGATAAGTAGAG GTGACTGGAGTTCAGACGTGTGCTCTTCCGATCTgtgccactttttcaagttgataac	Illumina seuqnuncing of CRISPR libraries (barcode: AAGTAGAG)
CRISPR_H_R02	CAAGCAGAAGACGGCATACGAGATACACGATCGTGACTGGAGTTCAGACGTGTGCTCTTCCGATCTgtgccactttttcaagttgataac	Illumina seuqnuncing of CRISPR libraries (barcode: ACACGATC)
CRISPR_H_R03	CAAGCAGAAGACGGCATACGAGATCGCGCGGTGTGACTGGAGTTCAGACGTGTGCTCTTCCGATCTgtgccactttttcaagttgataac	Illumina seuqnuncing of CRISPR libraries (barcode: CGCGCGGT)
CRISPR_H_R04	CAAGCAGAAGACGGCATACGAGATCATGATCGGTGACTGGAGTTCAGACGTGTGCTCTTCCGATCTgtgccactttttcaagttgataac	Illumina seuqnuncing of CRISPR libraries (barcode: CATGATCG)
CRISPR_H_R05	CAAGCAGAAGACGGCATACGAGATCGTTACCAGTGACTGGAGTTCAGACGTGTGCTCTTCCGATCTgtgccactttttcaagttgataac	Illumina seuqnuncing of CRISPR libraries (barcode: CGTTACCA)
CRISPR_H_R06	CAAGCAGAAGACGGCATACGAGATTCCTTGGTGTGACTGGAGTTCAGACGTGTGCTCTTCCGATCTgtgccactttttcaagttgataac	Illumina seuqnuncing of CRISPR libraries (barcode: TCCTTGGT)
CRISPR_H_R07	CAAGCAGAAGACGGCATACGAGATAACGCATTGTGACTGGAGTTCAGACGTGTGCTCTTCCGATCTgtgccactttttcaagttgataac	Illumina seuqnuncing of CRISPR libraries (barcode: AACGCATT)
CRISPR_H_R08	CAAGCAGAAGACGGCATACGAGATACAGGTATGTGACTGGAGTTCAGACGTGTGCTCTTCCGATCTgtgccactttttcaagttgataac	Illumina seuqnuncing of CRISPR libraries (barcode: ACAGGTAT)
CRISPR_H_R09	CAAGCAGAAGACGGCATACGAGATAGGTAAGGGTGACTGGAGTTCAGACGTGTGCTCTTCCGATCTgtgccactttttcaagttgataac	Illumina seuqnuncing of CRISPR libraries (barcode: AGGTAAGG)
CRISPR_H_Rn10	CAAGCAGAAGACGGCATACGAGATCCATTGTCGTGACTGGAGTTCAGACGTGTGCTCTTCCGATCTgtgccactttttcaagttgataac	Illumina seuqnuncing of CRISPR libraries (barcode: CCATTGTC)
CRISPR_H_Rn11	CAAGCAGAAGACGGCATACGAGATGATAGAACGTGACTGGAGTTCAGACGTGTGCTCTTCCGATCTgtgccactttttcaagttgataac	Illumina seuqnuncing of CRISPR libraries (barcode: GATAGAAC)
CRISPR_H_Rn12	CAAGCAGAAGACGGCATACGAGATTGCCTCCAGTGACTGGAGTTCAGACGTGTGCTCTTCCGATCTgtgccactttttcaagttgataac	Illumina seuqnuncing of CRISPR libraries (barcode: TGCCTCCA)
CRISPR_H_Rn13	CAAGCAGAAGACGGCATACGAGATGTTCGACAGTGACTGGAGTTCAGACGTGTGCTCTTCCGATCTgtgccactttttcaagttgataac	Illumina seuqnuncing of CRISPR libraries (barcode: GTTCGACA)
CRISPR_H_Rn14	CAAGCAGAAGACGGCATACGAGATTCAATCACGTGACTGGAGTTCAGACGTGTGCTCTTCCGATCTgtgccactttttcaagttgataac	Illumina seuqnuncing of CRISPR libraries (barcode: TCAATCAC)
CRISPR_H_F01	AATGATACGGCGACCACCGAGATCTACACTCTTTCCCTACACGACGCTCTTCCGATCTttcttgtggaaaggacgaaacacc	Illumina seuqnuncing of CRISPR libraries
CRISPR_H_F02	AATGATACGGCGACCACCGAGATCTACACTCTTTCCCTACACGACGCTCTTCCGATCTattcttgtggaaaggacgaaacacc	Illumina seuqnuncing of CRISPR libraries
CRISPR_H_F03	AATGATACGGCGACCACCGAGATCTACACTCTTTCCCTACACGACGCTCTTCCGATCTgattcttgtggaaaggacgaaacacc	Illumina seuqnuncing of CRISPR libraries
CRISPR_H_F04	AATGATACGGCGACCACCGAGATCTACACTCTTTCCCTACACGACGCTCTTCCGATCTcgattcttgtggaaaggacgaaacacc	Illumina seuqnuncing of CRISPR libraries
CRISPR_H_F05	AATGATACGGCGACCACCGAGATCTACACTCTTTCCCTACACGACGCTCTTCCGATCTtcgattcttgtggaaaggacgaaacacc	Illumina seuqnuncing of CRISPR libraries
Kan_ins_RL13_F	AACCGTCGCAGACCCAGGAAACCGCGTTATACCAGACTTCCTAAATACGATCCAGATGAGTCTTGGACTAAAACCTAACCTGTGACGGAAGATCACTTCG	Cloning of HCMV Gateway BAC
Kan_ins_RL13_R	CGACTTATAAGTGATTAACTCAGAATAAACACACCCAAACATTAATGACTAAAGATAAAAAATTTTATTGATGTGCATACTGAGGTTCTTATGGCTCTTG	Cloning of HCMV Gateway BAC
GW_ins_RL13_F	ATGAAATTAAGTAACATATCTACCATGAAATACAGCAAAGATATACTAATGTCTATCCATCCAATAGCGGTACCACAAGTTTGTACAAAAAAGCTGAACG	Cloning of HCMV Gateway BAC
GW_ins_RL13_R	TTATAAGTGATTAACTCAGAATAAACACACCCAAACATTAATGACTAAAGATAAAAAATTTTATTGATGTGCATAACCACTTTGTACAAGAAAGCTGAAC	Cloning of HCMV Gateway BAC
