## Supplementary table 5 for "A virally encoded high resolution screen of cytomegalovirus host dependencies"

### Sheet: Sheet1
Supplementary table 5
sgRNA sequences used in experiments to knockout individual genes. Sequences are written from 5` to 3`
Gene	Experiment	Sequence
GFP	VECOS method cutting efficiency viral genome	GGGCGAGGAGCTGTTCACCG
RRM2	VECOS method cutting efficiency host genome and validation of screen results (lentiCRISPRv2)	TCCTCCGATTACCTCCTCGG
TRIP10	VECOS method cutting efficiency host genome and validation of screen results (lentiCRISPRv2-2sgRNA)	CAAGACATACACGGACACTG
RRM2	validation of screen results (lentiCRISPRv2-2sgRNA)	TCCTCCGATTACCTCCTCGG
ARL6IP6	validation of screen results (lentiCRISPRv2-2sgRNA)	TGTCGTTTGCTGAGAGCGGG
ARL6IP6	validation of screen results (lentiCRISPRv2-2sgRNA)	GCTGTCCCCCTGAGTAAAGG
CARD10	validation of screen results (lentiCRISPRv2-2sgRNA)	GGGACCTGAGCCTCACAACT
CARD10	validation of screen results (lentiCRISPRv2-2sgRNA)	CCTAGAGCATGACTGGCGGG
TRIP10	validation of screen results (lentiCRISPRv2-2sgRNA)	AGAGTAAGCGTAAATTTGAG
TRIP10	validation of screen results (lentiCRISPRv2-2sgRNA)	AGGCTTACGCCAAACAACTG
IGSF8	validation of screen results (lentiCRISPRv2-2sgRNA)	TGAACGTCGGATCGGCCCAG
IGSF8	validation of screen results (lentiCRISPRv2-2sgRNA)	CGAGGGGCCCTTGTACCGCG
CHAC2	validation of screen results (lentiCRISPRv2-2sgRNA)	GGGCAGCACGGACCACCGCG
CHAC2	validation of screen results (lentiCRISPRv2-2sgRNA)	CCCTATCAGGACAAGCTGGT
CNBP	validation of screen results (lentiCRISPRv2-2sgRNA)	CGACAAAATACCTCTATCCG
CNBP	validation of screen results (lentiCRISPRv2-2sgRNA)	CAAGGATTGTGATCTTCAGG
FLI1	validation of screen results (lentiCRISPRv2-2sgRNA)	CTTACCTGGATCCATTCATG
FLI1	validation of screen results (lentiCRISPRv2-2sgRNA)	CCAACATGACCACCAACGAG
SRSF7	validation of screen results (lentiCRISPRv2-2sgRNA)	TCATCATGTCGCGTTACGGG
SRSF7	validation of screen results (lentiCRISPRv2-2sgRNA)	AAGGTGTATGTTGGTAACCT
ARL6IP1	validation of screen results (lentiCRISPRv2-2sgRNA)	GGCTGATAAAGTCCTCCGAT
ARL6IP1	validation of screen results (lentiCRISPRv2-2sgRNA)	AAAATTCTAGGCGCTAGAAT
ROMO1	validation of screen results (lentiCRISPRv2-2sgRNA)	ACGGTCGAAGCAGCTTGGCT
ROMO1	validation of screen results (lentiCRISPRv2-2sgRNA)	ATGCGGGGTCGAGAGCTGAT
SRSF7	validation of screen results (VECOS)	CTATCAAAACGTGATCTCCG
ARL6IP1	validation of screen results (VECOS)	GGCTGATAAAGTCCTCCGAT
ROMO1	validation of screen results (VECOS)	ACGGTCGAAGCAGCTTGGCT
HMGCS1	validation of screen results (lentiCRISPRv2-2sgRNA)	GGAAATGCTAGACCTACAGG
HMGCS1	validation of screen results (lentiCRISPRv2-2sgRNA)	ACAACTAATGCATGCTATGG
METTL3	validation of screen results (lentiCRISPRv2-2sgRNA)	ATTCTGTGACTATGGAACCA
METTL3	validation of screen results (lentiCRISPRv2-2sgRNA)	GGACACGTGGAGCTCTATCC
SGPP1	validation of screen results (lentiCRISPRv2-2sgRNA)	GAAGACCTCCAACTTGACCA
SGPP1	validation of screen results (lentiCRISPRv2-2sgRNA)	TGGAACCTGGACCCTCTGGT
ST6GAL1	validation of screen results (lentiCRISPRv2-2sgRNA)	GGACCATGTGAATGTATCCA
ST6GAL1	validation of screen results (lentiCRISPRv2-2sgRNA)	TTACCTTTGGGATATCTGAG
NDC1	validation of screen results (lentiCRISPRv2-2sgRNA)	TGTGCTGCAGTGATAACCCA
NDC1	validation of screen results (lentiCRISPRv2-2sgRNA)	CATTACACTAGAGCCAAATG
